# Malaria parasites undergo a rapid and extensive metamorphosis after invasion of the host erythrocyte

**DOI:** 10.1101/2024.09.03.610831

**Authors:** Aline Fréville, Flavia Moreira-Leite, Camille Roussel, Matthew R.G. Russell, Aurelie Fricot, Valentine Carret, Abdoulaye Sissoko, Matthew J. Hayes, Aissatou Bailo Dialo, Nicole Cristine Kerkhoven, Margarida Ressurreição, Safi Dokmak, Michael J. Blackman, Lucy M. Collinson, Pierre A. Buffet, Sue Vaughan, Papa Alioune Ndour, Christiaan van Ooij

**Author notes:** Centre for Ultrastructural Imaging King’s College London New Hunt’s House Guy’s Campus London SE1 1UL United Kingdom (Matthew R.G. Russell).

## Abstract

Within the human host, the symptoms of malaria are caused by the replication of malaria parasites within erythrocytes. Growth inside the erythrocyte exposes the parasites to the normal surveillance of erythrocytes by the host organism, in particular the clearance of erythrocytes in the spleen. Here we show that the malaria parasite *Plasmodium falciparum* undergoes a rapid, multi-step metamorphosis that transforms the invasive merozoite into an amoeboid-shaped cell within minutes after invading erythrocytes. This transformation involves an increase in the parasite surface area and is mediated by factors already present in the merozoite, including the parasite phospholipid transfer protein PV6. Parasites lacking PV6 do not assume an amoeboid form and instead are spherical and have a smaller surface area than amoeboid forms. Furthermore, erythrocytes infected with parasites lacking PV6 undergo a higher loss of surface area upon infection by *P. falciparum*, which affects the traversal of infected erythrocytes through the spleen. This is the first evidence that after invasion, the parasite undergoes a rapid, complex metamorphosis within the host erythrocyte that promotes survival in the host.
