## Supplementary Table 1 for "Malaria parasites undergo a rapid and extensive metamorphosis after invasion of the host erythrocyte"

### Sheet: Sheet1
Supplementary Table 1: Significance of difference detected between samples in Figure 1B
	20 min D	20 min R	30 min D	30 min R	1hpi D	1hpi R	2hpi D	2hpi R	4hpi D	4hpi R	6hpi D	6hpi R	16hpi D	16hpi R	24hpi D	24hpi R
20 min D
20 min R	ns (0.4861)
30 min D	ns (0.9999)
30 min R		ns (0.9999)	<0.0001 (****)
1hpi D	0.0051(**)		ns (0.8687)
1hpi R		ns (0.9999)		ns (0.9999)	<0.0001 (****)
2hpi D	<0.0001 (****)		0.0004 (***)		ns (0.9999)
2hpi R		ns (0.9999)		ns (0.9999)		ns (0.9999)	<0.0001 (****)
4hpi D	<0.0001 (****)		0.0093 (**)		ns (0.9999)		ns (0.9999)
4hpi R		ns (0.9999)		ns (0.9999)		ns (0.9999)		ns (0.9999)	<0.0001 (****)
6hpi D	<0.0001 (****)		0.0059 (**)		ns (0.9999)		ns (0.9999)		ns (0.9999)
6hpi R		ns (0.9999)		ns (0.9999)		ns (0.9999)		ns (0.9999)		ns (0.9999)	<0.0001 (****)
16hpi D	<0.0001 (****)		<0.0001 (****)		0.0009 (***)		ns (0.9999)		ns (0.1277)		ns (0.1382)
16hpi R		ns (0.9999)		ns (0.6884)		0.0333 (*)		ns (0.7475)		ns (0.9999)		ns (0.9999)	<0.0001 (****)
24hpi D	<0.0001 (****)		<0.0001 (****)		0.0006 (***)		ns (0.9999)		ns (0.1062)		ns (0.1147)		ns (0.9999)
24hpi R		ns (0.9999)		ns (0.9999)		ns (0.9999)		ns (0.9999)		ns (0.9999)		ns (0.9999)		ns (0.1743)	<0.0001 (****)
